# Spatial dissection of ADC/RPT targets defines therapeutic opportunities in rhabdoid tumors

**DOI:** 10.64898/2025.12.11.692900

**Authors:** Nic G. Reitsam, Victoria Fincke, Maria Daniela Hernandez Ramirez, Marlena Mucha, Eva Sipos, Lisa Siebenhüter, Johanna S. Enke, Maurice Lossner, Christian Vokuhl, Constantin Lapa, Martin Hasselblatt, Michael Frühwald, Bruno Märkl, Pascal Johann

## Abstract

Rhabdoid tumors (RT) are among the most aggressive pediatric malignancies, characterized by early onset, loss of SWI/SNF complex members (SMARCB1 or SMARCA4), and dismal outcomes despite multimodal therapy. Refractory and relapsing RT remain almost uniformly fatal, and targeted or immune-based approaches have yet to demonstrate clinical benefit. To explore novel therapeutic vulnerabilities, we systematically investigated the expression of clinically actionable surface proteins that could serve as targets for antibody–drug conjugates (ADCs), radiopharmaceutical therapy (RPT), or cellular immunotherapies. Based on large-scale transcriptomic analyses, we prioritized FAP, CXCR4, and IL13RA2 and performed comprehensive protein-level validation by immunohistochemistry in an unprecedented cohort of 60 rhabdoid tumors spanning all molecular subgroups (ATRT-TYR, ATRT-SHH, ATRT-MYC, and eMRT). Integrating these data with spatial and single-nucleus transcriptomic profiling, we identified subgroup- and cell-type–specific expression patterns, including heterogeneous FAP distribution between stromal and tumor compartments and a distinct IL13RA2-positive rhabdoid cell population with melanosomal and stem-like features. These findings define a set of biologically and clinically relevant surface targets in RT and provide a translational blueprint for rational ADC and RPT target discovery in pediatric cancer.
