## Supplementary material for "Spatial dissection of ADC/RPT targets defines therapeutic opportunities in rhabdoid tumors": Supplemntary Table 3

### Sheet: Overall_Tests
Test	Statistic	P_Value	Significant	Significance_Level	Note
Chi-square test	6.863	0.5515	No	ns	df = 8
Fisher's exact test		0.5345	No	ns	Simulated p-value (10000 replicates)

### Sheet: Frequency_Table
Subgroup	absent/rare	focal	extensive	Total	absent/rare_pct	focal_pct	extensive_pct
TYR	10	2	2	14	71.4	14.3	14.3
SHH	13	3	4	20	65	15	20
MYC	5	5	1	11	45.5	45.5	9.1
NOS	3	3	2	8	37.5	37.5	25
eMRT	3	2	2	7	42.9	28.6	28.6

### Sheet: Pairwise_Comparisons
Comparison	P_Value	Significant	Significance_Level	P_Value_Adjusted	Significant_Adjusted	Significance_Level_Adjusted
TYR vs SHH	1	No	ns	1	No	ns
TYR vs MYC	0.2676	No	ns	0.8647	No	ns
TYR vs NOS	0.3871	No	ns	0.8647	No	ns
TYR vs eMRT	0.5303	No	ns	0.8647	No	ns
SHH vs MYC	0.2276	No	ns	0.8647	No	ns
SHH vs NOS	0.3775	No	ns	0.8647	No	ns
SHH vs eMRT	0.5804	No	ns	0.8647	No	ns
MYC vs NOS	0.6918	No	ns	0.8647	No	ns
MYC vs eMRT	0.6765	No	ns	0.8647	No	ns
NOS vs eMRT	1	No	ns	1	No	ns

### Sheet: Raw_Contingency_Table
absent/rare	focal	extensive	Sum
10	2	2	14
13	3	4	20
5	5	1	11
3	3	2	8
3	2	2	7
34	15	11	60
