## Supplementary material for "Spatial dissection of ADC/RPT targets defines therapeutic opportunities in rhabdoid tumors": Supplemntary Table 1

### Sheet: Tabelle1
Diagnose	Methylierungssubgruppe	Infra vs supra	FAP_H_Score_Tumor	FAP_H_Score_Stroma	CXCR4_H_Score_Tumor	IL13RA2_H_Score_Tumor	CXCR4_vessel_density_binary	CXCR4_vessel_density_3_tiered
ATRT		infra	80	140	50	0	low	absent/rare
ATRT		supra	0	NA	2	0	low	focal
ATRT	MYC	spinal	0	15	140	5	low	absent/rare
ATRT	MYC	spinal	0	10	0	0	low	absent/rare
ATRT	MYC	infra	0	15	0	0	low	absent/rare
ATRT	MYC	supra	10	40	20	8	low	absent/rare
ATRT	MYC	supra	8	20	10	3	low	absent/rare
ATRT	MYC	spinal	5	190	5	1	high	extensive
ATRT	MYC	supra	3	50	10	0	low	focal
ATRT	MYC	infra	2	NA	0	0	low	absent/rare
ATRT	MYC	supra	0	0	0	0	low	absent/rare
ATRT	MYC		0	150	15	10	low	absent/rare
ATRT	MYC		0	NA	0	0	low	absent/rare
ATRT		spinal	0	0	0	0	low	absent/rare
eMRT			0	130	40	2	low	focal
ATRT		infra	5	130	15	0	low	focal
ATRT		spinal	0	60	2	0	low	focal
RT			10	190	8	0	low	absent/rare
ATRT		supra	0	10	0	0	low	absent/rare
ATRT	SHH	supra	0	110	0	190	low	absent/rare
ATRT	SHH	supra	190	160	35	130	low	focal
ATRT	SHH	supra	50	150	2	75	high	extensive
ATRT	SHH	infra	0	5	20	10	low	absent/rare
ATRT	SHH	supra	0	20	50	5	low	absent/rare
ATRT	SHH	infra	0	NA	70	5	high	extensive
ATRT	SHH	supra	20	20	6	5	high	extensive
ATRT	SHH	supra	20	120	110	0	low	absent/rare
ATRT	SHH	infra	5	20	160	0	low	focal
ATRT	SHH	infra	0	NA	170	20	low	absent/rare
ATRT	SHH	spinal	2	170	150	15	low	focal
ATRT	SHH	infra	0	90	150	15	low	absent/rare
ATRT	SHH	supra	150	80	10	10	low	focal
ATRT	SHH	supra	90	15	30	0	low	absent/rare
ATRT	SHH	infra	0	150	250	0	low	absent/rare
ATRT	SHH		2	NA	230	0	low	absent/rare
ATRT	SHH	supra	0	10	2	0	low	absent/rare
ATRT	SHH		0	30	170	0	low	focal
ATRT	SHH		5	10	140	0	low	absent/rare
ATRT	SHH		60	40	30	0	low	absent/rare
ATRT	TYR	infra	15	20	6	50	low	absent/rare
ATRT	TYR	infra	2	90	0	40	high	extensive
ATRT	TYR	infra	5	230	10	10	low	focal
ATRT	TYR	infra	0	200	2	8	low	focal
ATRT	TYR	supra	2	70	2	60	high	extensive
ATRT	TYR		10	230	40	30	low	absent/rare
ATRT	TYR	infra	0	40	2	20	high	extensive
ATRT	TYR	infra	3	250	10	15	low	absent/rare
ATRT	TYR	infra	0	150	5	15	high	extensive
ATRT	TYR	infra	20	40	0	5	low	focal
ATRT	TYR	infra	10	150	60	2	low	absent/rare
ATRT	TYR	infra	5	10	0	0	low	focal
ATRT	TYR		3	170	40	35	low	absent/rare
ATRT	TYR		0	190	2	35	low	absent/rare
ATRT		supra	0	20	10	0	low	absent/rare
eMRT			3	180	200	5	low	absent/rare
eMRT		spinal	40	90	10	2	high	extensive
eMRT			10	10	0	0	low	absent/rare
eMRT			0	160	110	0	high	extensive
eMRT		spinal	0	90	0	0	high	extensive
RT			0	35	60	0	low	focal
