## Supplementary material for "Spatial dissection of ADC/RPT targets defines therapeutic opportunities in rhabdoid tumors": Supplemntary Table 2

### Sheet: FAP H-Score Tumor
Comparison	P_Value	Significant	Significance_Level
Overall (Kruskal-Wallis)	0.3608	No	ns
TYR vs SHH	1	No	ns
TYR vs MYC	0.504	No	ns
SHH vs MYC	0.5545	No	ns
TYR vs NOS	0.504	No	ns
SHH vs NOS	0.504	No	ns
MYC vs NOS	0.7639	No	ns
TYR vs eMRT	1	No	ns
SHH vs eMRT	1	No	ns
MYC vs eMRT	0.5545	No	ns
NOS vs eMRT	0.504	No	ns

### Sheet: FAP H-Score Stroma
Comparison	P_Value	Significant	Significance_Level
Overall (Kruskal-Wallis)	0.0638	No	ns
TYR vs SHH	0.1577	No	ns
TYR vs MYC	0.1577	No	ns
SHH vs MYC	0.687	No	ns
TYR vs NOS	0.2055	No	ns
SHH vs NOS	0.8317	No	ns
MYC vs NOS	0.8317	No	ns
TYR vs eMRT	0.687	No	ns
SHH vs eMRT	0.3331	No	ns
MYC vs eMRT	0.3331	No	ns
NOS vs eMRT	0.3331	No	ns

### Sheet: CXCR4 H-Score Tumor
Comparison	P_Value	Significant	Significance_Level
Overall (Kruskal-Wallis)	0.004	Yes	**
TYR vs SHH	0.0141	Yes	*
TYR vs MYC	0.9481	No	ns
SHH vs MYC	0.0141	Yes	*
TYR vs NOS	1	No	ns
SHH vs NOS	0.0311	Yes	*
MYC vs NOS	0.9613	No	ns
TYR vs eMRT	0.4252	No	ns
SHH vs eMRT	0.536	No	ns
MYC vs eMRT	0.4252	No	ns
NOS vs eMRT	0.4873	No	ns

### Sheet: IL13RA2 H-Score Tumor
Comparison	P_Value	Significant	Significance_Level
Overall (Kruskal-Wallis)	0.2999	No	ns
TYR vs SHH	0.4288	No	ns
TYR vs MYC	0.4288	No	ns
SHH vs MYC	0.9002	No	ns
TYR vs NOS	0.5952	No	ns
SHH vs NOS	0.8343	No	ns
MYC vs NOS	0.8343	No	ns
TYR vs eMRT	0.4288	No	ns
SHH vs eMRT	0.9032	No	ns
MYC vs eMRT	0.8343	No	ns
NOS vs eMRT	0.9002	No	ns
